# Variant-to-gene-mapping followed by cross-species genetic screening identifies GPI-anchor biosynthesis as novel regulator of sleep

**DOI:** 10.1101/2021.12.19.472248

**Authors:** Justin Palermo, Alessandra Chesi, Amber Zimmerman, Shilpa Sonti, Chiara Lasconi, Elizabeth B. Brown, James A. Pippin, Andrew D. Wells, Fusun Doldur-Balli, Diego R. Mazzotti, Allan I. Pack, Phillip R. Gehrman, Struan F.A. Grant, Alex C. Keene

**Affiliations:** Department of Biology, Texas A&M University, College Station, TX, United States; Center for Spatial and Functional Genomics, Children’s Hospital of Philadelphia, Philadelphia, PA, 19104, USA; Department of Pathology and Laboratory Medicine University of Pennsylvania Perelman School of Medicine Philadelphia PA USA; Division of Sleep Medicine/Department of Medicine, Perelman School of Medicine, University of Pennsylvania, PA, United States; Division of Medical Informatics, Department of Internal Medicine, University of Kansas Medical Center, Kansas City, KS, United States; Division of Pulmonary Critical Care and Sleep Medicine, Department of Internal Medicine, University of Kansas Medical Center, Kansas City, KS, United States; Department of Psychiatry, Perelman School of Medicine, University of Pennsylvania, PA, United States; Department of Pediatrics, The University of Pennsylvania Perelman School of Medicine, Philadelphia, PA, 19104, USA; Division of Human Genetics, Children’s Hospital of Philadelphia, Philadelphia, PA, 19104, USA; Department of Genetics, University of Pennsylvania, Philadelphia, PA, 19104, USA

**Author notes:** Denotes equal contributions (Justin Palermo, Alessandra Chesi, Amber Zimmerman). denotes contact PI.

## Abstract

Sleep is nearly ubiquitous throughout the animal kingdom, with deficiencies in sleep having been linked to a wide range of human disorders and diseases. While genome wide association studies (GWAS) in humans have identified loci robustly associated with several heritable diseases or traits, little is known about the functional roles of the underlying causal variants in regulating sleep duration or quality. We applied an ATAC-seq/promoter focused Capture C strategy in human iPSC-derived neural progenitors to carry out a ‘variant-to-gene’ mapping campaign that identified 88 candidate sleep effector genes connected to relevant GWAS signals. To functionally validate the role of the implicated effector genes in sleep regulation, we performed a neuron-specific RNAi screen in the fruit fly, *Drosophila melanogaster*. This approach identified a number of genes that regulated sleep, including phosphatidylinositol N-acetylglucosaminyltransferase subunit Q (*PIG-Q*), a gene that encodes an enzyme involved in the first step of glycosylphosphatidylinositol (GPI)- anchor biosynthesis. We show that flies deficient for *PIG-Q* have longer sleep during both day and night due to an increase in the total number of sleep bouts. Subsequent systematic investigation of other PIG-family genes identified increased sleep in flies for multiple different genes within the PIG pathway. We then mutated the *PIG-Q* locus in zebrafish and identified similar increases in sleep to those observed in *Drosophila*, confirming deep homology of *PIG-Q* mediated sleep regulation. These results provide the first physical variant-to-gene mapping of human sleep genes followed by a model organism-based prioritization, revealing a novel and conserved role for GPI-anchor biosynthesis in sleep regulation.
