## Supplementary material for "Variant-to-gene-mapping followed by cross-species genetic screening identifies GPI-anchor biosynthesis as novel regulator of sleep": Table S1

### Sheet: Table S1
GWAS LOCUS	SENTINEL SNP	NEAREST GENE	PROXY SNP (r2)	TARGET GENES (TPM, perc exp)
12	rs11119409	SYT14	rs565882079 (0.70)	SERTAD4 (2.94, 58%), SERTAD4-AS1 (0.13, 24%)
20	rs1519102	MEIS1	rs11883967 (0.87), rs12621789 (0.73), rs12622537 (0.73), rs13033745 (0.84), rs6546230 (0.81), rs6738144 (0.71)	AC007389.3 (NA, NA), AC007392.3 (4.31, 62%), AC078941.1 (0.05, 15%), TCONS_00004295 (NA, NA), TCONS_00004296 (NA, NA), TCONS_00005171 (NA, NA), MEIS1 (84.36, 96%), MEIS1-AS3 (1.54, 51%)
32	rs55772859	KLF7	rs10804156 (0.80), rs1320930 (0.80), rs2216375 (0.94), rs4465756 (0.80), rs62188624 (0.75)	AC007879.5 (0.72, 43%), TCONS_00004565 (NA, NA), TCONS_00005325 (NA, NA), TCONS_00005327 (NA, NA), AC007879.6 (NA, NA), KLF7 (20.02, 81%)
42	rs73079014	TRAIP	rs73074830 (0.89), rs73079003 (0.98)	APEH (54.95, 93%), FAM212A (1.68, 52%), TCONS_00006508 (NA, NA), IP6K1 (45.28, 91%)
63	rs16903122	TMEM161B	rs16903122 (1.00)	CTC-467M3.1 (0.33, 34%), LINC00461 (41.94, 90%), TCONS_00010021 (NA, NA), TMEM161B-AS1 (8.07, 69%), TCONS_00010735 (NA, NA), TCONS_00010736 (NA, NA)
65	rs17083297	FAM172A	rs896729 (0.73)	TCONS_00010744 (NA, NA)
70	rs6888135	PCDH1	rs10057157 (0.98)	ARAP3 (5.07, 64%), KIAA0141 (39.55, 89%)
77	rs3131638	MICB	rs2239525 (0.75), rs2239526 (0.75), rs2523507 (0.75), rs3130055 (0.76)	ABHD16A (4.76, 63%), MIR4646 (0.65, 42%), APOM (3.76, 61%), BAG6 (126.72, 98%), CSNK2B (11.93, 74%), CSNK2B-LY6G5B-1181 (NA, NA), GPANK1 (10.80, 73%), NELFE (57.69, 93%), SKIV2L (31.64, 87%), PRRC2A (216.69, 99%), MCCD1 (NA, NA)
78	rs10947428	ITPR3	rs10947436 (0.71), rs11751943 (0.75)	GRM4 (0.05, 14%)
82	rs10947987	PRICKLE4	rs10947987 (1.00)	CCND3 (10.36, 72%), TAF8 (13.62, 76%), USP49 (30.32, 86%)
85	rs9373590	ASCC3	rs239223 (0.83)	TCONS_l2_00024354 (NA, NA)
86	rs314281	LIN28B	rs314280 (1.00)	LIN28B (78.83, 95%), LINC00577 (10.16, 72%)
88	rs62429521	CITED2	rs62429521 (1.00)	CITED2 (157.61, 98%)
99	rs75932578	COG5	rs257387 (0.85)	BCAP29 (17.14, 79%), RP4-593H12.1 (0.43, 37%), DLD (32.01, 87%)
122	rs10761240	PHF2	rs10992792 (0.83)	WNK2 (8.21, 70%)
128	rs77641763	EXD3	rs77641763 (1.00)	EXD3 (4.73, 63%), NOXA1 (0.74, 43%)
129	rs12251016	MLLT10	rs11012726 (0.73), rs12256551 (0.75)	MLLT10 (67.84, 95%)
135	rs72899452	SYT13	rs11038429 (0.82), rs11038430 (0.72), rs11038431 (0.85), rs11038432 (0.85), rs11038498 (0.79), rs12365430 (0.85), rs17724086 (0.79)	CTD-2210P24.3 (NA, NA), TCONS_00019633 (NA, NA), CTD-2210P24.4 (NA, NA), RP11-430H10.2 (0.20, 29%)
136	rs11605348	NDUFS3	rs7937331 (0.79)	ACP2 (20.82, 81%), NR1H3 (6.45, 67%), ARFGAP2 (36.55, 89%), PACSIN3 (2.15, 55%)
137	rs12790660	CTNND1	rs11602109 (0.83), rs35808061 (0.84)	CLP1 (9.18, 71%), MED19 (26.60, 84%), TMX2 (59.52, 94%), TMX2-CTNND1 (NA, NA)
140	rs56133505	PDE2A	rs12362256 (0.93), rs3758934 (0.87), rs7126790 (0.79)	PDE2A (3.00, 58%)
146	rs647905	SORL1	rs519185 (0.97)	RP11-166D19.1 (7.93, 69%), RP11-820L6.1 (2.16, 55%)
147	rs2286729	MLF2	rs2286729 (1.00)	CHD4 (244.09, 99%), GNB3 (9.58, 71%), GPR162 (8.84, 70%), LEPREL2 (11.23, 73%), LRRC23 (2.31, 55%), RPL13P5 (1.79, 53%), SPSB2 (2.99, 58%), PTMS (376.44, 100%), TPI1 (245.67, 99%), ZNF384 (51.38, 92%)
149	rs324017	NAB2	rs324017 (1.00)	ATP5B (272.41, 99%), SNORD59A (43.10, 90%), BAZ2A (79.64, 96%), LRP1 (64.33, 94%), STAT6 (2.11, 55%), ZBTB39 (58.43, 93%)
154	rs28582096	SBNO1	rs1106240 (0.89)	ABCB9 (3.31, 59%), OGFOD2 (1.57, 51%), RP11-197N18.2 (NA, NA), PITPNM2 (5.74, 65%)
164	rs715338	TCF12	rs11637955 (0.76), rs12915489 (0.76), rs1545728 (0.76), rs978274 (0.76)	TCF12 (233.82, 99%)
165	rs7168238	MAP2K1	rs12908034 (0.99), rs12910822 (0.99), rs35379561 (1.00), rs35839716 (0.99)	MIR4512 (9.63, 71%), SNAPC5 (12.63, 75%), RPL4 (481.79, 100%), SNORD18A (NA, NA), U18A (NA, NA), ZWILCH (22.25, 82%), SNORD18A (NA, NA), U18A (NA, NA), TIPIN (19.41, 80%)
170	rs3184470	WDR90	rs3752495 (0.97), rs8062685 (1.00), rs9932282 (1.00)	NHLRC4 (0.20, 29%), PIGQ (20.73, 81%), NME4 (96.76, 97%)
173	rs66674044	GPRC5B	rs11865578 (0.85)	C16orf62 (34.90, 88%), IQCK (20.49, 81%), KNOP1 (37.57, 89%)
174	rs4788203	TMEM219	rs4318227 (0.91)	FAM57B (10.16, 72%), HIRIP3 (9.86, 72%), INO80E (11.76, 74%)
175	rs1015438	SALL1	rs71386547 (0.93)	RP11-7O14.1 (0.45, 38%), TCONS_00024402 (0.12, 24%)
183	rs11650304	PRR15L	rs16949676 (0.78), rs77563750 (0.98), rs9914123 (0.76)	CDK5RAP3 (22.13, 82%), HOXB-AS1 (10.50, 72%), HOXB2 (50.03, 92%), AC003665.1 (0.24, 31%), PNPO (1.92, 54%), CBX1 (139.19, 98%), HOXB3 (68.54, 95%), HOXB5 (0.09, 21%), HOXB8 (0.15, 26%), NFE2L1 (68.67, 95%), RP5-890E16.2 (2.33, 56%), TCONS_00025686 (NA, NA), TCONS_00025687 (NA, NA), TCONS_00025688 (NA, NA), RP11-6N17.4 (1.39, 50%), SP2 (48.58, 92%)
183	rs4643373	IGF2BP1	rs11079849 (0.84), rs9906710 (0.73)	ATP5G1 (24.19, 83%), IGF2BP1 (426.28, 100%), RP11-501C14.5 (26.74, 85%), SNF8 (10.30, 72%)
185	rs8076183	TANC2	rs4968747 (0.81)	MARCH10 (0.06, 17%), RP11-453A12.1 (0.05, 13%)
194	rs908668	ZNF784	rs8108198 (0.75)	BRSK1 (25.16, 84%), HSPBP1 (27.08, 85%), RPL28 (132.84, 98%), TMEM238 (0.49, 39%), TCONS_l2_00012718 (10.51, 72%), TCONS_l2_00012719 (1.01, 47%), ZNF579 (20.99, 81%)
200	rs76145129	C20orf204	rs76145129 (1.00)	C20orf195 (1.70, 52%)
202	rs11090039	EP300	rs5995992 (0.98), rs9611519 (0.98), rs9611520 (0.98)	RBX1 (26.18, 84%), CHADL (0.15, 25%)
