## Supplementary material for "Variant-to-gene-mapping followed by cross-species genetic screening identifies GPI-anchor biosynthesis as novel regulator of sleep": Table S2

### Sheet: table-s2-v2
Cell.Type	Gene	DrosGene	Weighted Score	Rank	Driver	RNAi	Wake Bins Mean	Sleep Bins Mean	Sleep Mins Mean	Sleep Percent Mean	Total Activity Mean	Wake (mins) Mean	Waking Activity Mean	Wake Bouts Mean	Sleep Bouts Mean	ABL Mean
NPC	TCF12	da	11.79	high	nSyb	v105258	188	100	500	34.7222	989.875	940	1.05476	29	27	18.0456
NPC	CHADL	Con	2.84	moderate	nSyb	v101187	185.385	102.615	513.073	35.6301	1544.25	926.927	1.64177	17.1354	15.1979	41.7004
NPC	MEIS1	hth	10.78	high	nSyb	27655	184.911	103.089	515.446	35.7949	1086.04	924.554	1.1541	16.8929	15.1607	41.0551
NPC	ARFGAP2	ArfGAP3	15.82	high	nSyb	61993	184.235	103.765	518.824	36.0294	1036.22	921.176	1.1207	24.0294	22.6471	23.3824
NPC	EXD3	Nbr	13.7	high	nSyb	v52550	180.99	107.01	535.052	37.1564	1635.48	904.948	1.75265	26.6667	24.875	23.3112
NPC	LRP1	LRP1	11.91	high	nSyb	44579	177.962	110.038	550.192	38.2078	1177.46	889.808	1.32925	20	19	34.2942
NPC	CHADL	CG7509	2.03	moderate	nSyb	v51584	173.812	114.188	570.938	39.6484	1449.62	869.062	1.66957	22.75	20.75	28.165
NPC	RBX1	Roc1a	14.75	high	nSyb	32362	172.21	115.79	578.952	40.205	1643.34	861.048	1.90874	17.629	15.7903	40.4811
NPC	ZNF503	noc	12.8	high	nSyb	50659	170.867	117.133	585.667	40.6713	1310	854.333	1.53244	15.9333	14.1333	45.2896
NPC	CBX1	Su(var)205	8.74	moderate	nSyb	v107477	170.597	117.403	587.014	40.7649	1132.12	852.986	1.3175	18.0972	16.2361	43.2951
NPC	ZNF503	elB	7.94	moderate	nSyb	v104620	166.362	121.638	608.191	42.2355	1224.46	831.809	1.43768	22.5106	20.6489	33.4344
NPC	WNK2	Wnk	6.98	high	nSyb	62150	162.021	125.979	629.896	43.7428	986.958	810.104	1.21377	21	19.875	34.1894
NPC	TIPIN	CG10336	11.71	high	nSyb	60378	160.764	127.236	636.182	44.1793	960.9	803.818	1.19008	22.4727	21.1091	33.6943
NPC	EXD3	Nbr	13.7	high	nSyb	64001	160.33	127.67	638.351	44.3299	988.011	801.649	1.21495	28.3404	27.1489	25.539
NPC	LEMD2	MAN1	8.99	moderate	nSyb	65371	159.396	128.604	643.021	44.6542	1030.99	796.979	1.27115	19.1875	17.3646	41.8519
NPC	PURG	Pur-alpha	9.86	moderate	nSyb	v101363	158.306	129.694	648.468	45.0325	878.581	791.532	1.0889	19.5645	17.6452	39.3617
NPC	PNPO	sgll	13.7	high	nSyb	v105941	158.226	129.774	648.871	45.0605	884.726	791.129	1.10562	19.9516	18.1935	41.9592
NPC	IFRD2	CG31694	12.8	moderate	nSyb	v103565	157.625	130.375	651.875	45.2691	1216.3	788.125	1.52432	19.125	17.1406	42.4682
NPC	CHADL	Con	2.84	moderate	nSyb	28967	156.671	131.329	656.645	45.6003	1167.18	783.355	1.45827	23.1842	21.4737	33.6017
NPC	CDK5RAP3	CG30291	13.79	high	nSyb	v21120	156.339	131.661	658.306	45.7157	1031.39	781.694	1.30799	26.5484	24.5645	28.2646
NPC	Control				nSyb	v6000	155.898	132.059	660.294	45.8537	1431.82	779.488	1.80917	23.4849	21.6009	32.2377
NPC	RPL4	RpL4	13.8	high	nSyb	v101346	155.648	132.034	660.17	45.8452	904.591	778.239	1.14963	25.3864	23.5909	30.0669
NPC	STAT6	Stat92E	8.86	moderate	nSyb	31317	155.625	132.375	661.875	45.9635	1025.98	778.125	1.3265	22.5625	20.6562	41.7083
NPC	RBM5	CG4887	10.86	moderate	nSyb	v105322	154.649	133.351	666.755	46.3025	874.681	773.245	1.12645	21.6596	19.7979	39.3975
NPC	KIAA0141	Hrd3	2.84	moderate	nSyb	62368	154.607	133.393	666.964	46.317	842.536	773.036	1.09688	14.6071	13.3929	55.84
NPC	CCND3	CycD	9.75	moderate	nSyb	27718	154.448	133.552	667.76	46.3723	1071.26	772.24	1.36452	18.6458	16.8542	44.9678
NPC	STAT6	Stat92E	8.86	moderate	nSyb	31318	154.104	133.896	669.479	46.4916	1012.74	770.521	1.24981	20.25	18.6771	38.6886
NPC	PNPO	CG31473	6.76	moderate	nSyb	v104039	153.778	133.926	669.63	46.5021	1043.74	768.889	1.35718	18.3519	16.6759	43.6982
NPC	TPI1	Tpi	13.94	high	nSyb	51829	153.75	134.25	671.25	46.6146	1449.88	768.75	1.86505	28.4167	27.1667	27.0591
NPC	TAF8	sa	5.9	moderate	nSyb	36730	152.844	135.156	675.781	46.9293	886.542	764.219	1.14428	17.2812	15.5312	52.0566
NPC	TCEA2	TfIIS	10.89	moderate	nSyb	34642	151.457	136.543	682.713	47.4106	893.734	757.287	1.15903	15.6596	13.9787	58.4428
NPC	ATP6V1G2-DDX39B	Vha13	2.03	moderate	nSyb	v106536	150.641	137.359	686.797	47.6942	959.766	753.203	1.27558	20.125	18.25	53.5713
NPC	Control				nSyb	35788	149.606	138.394	691.971	48.0535	1023.8	748.029	1.36059	22.1922	20.5706	37.447
NPC	IGF2BP1	Imp	14.77	high	nSyb	55645	149.5	138.5	692.5	48.0903	1060.59	747.5	1.39877	21.7045	20.6364	34.2127
NPC	MEIS1	hth	10.78	high	nSyb	v100630	149.5	138.5	692.5	48.0903	827.312	747.5	1.08315	22.2344	20.3125	36.4407
NPC	GRIA1	Ir93a	2.93	moderate	nSyb	63700	148.571	139.429	697.143	48.4127	973.714	742.857	1.27859	26.6429	24.7143	30.9778
NPC	TAF8	sa	5.9	moderate	nSyb	36579	148.438	139.562	697.812	48.4592	875.729	742.188	1.16366	23.2708	21.4167	33.9787
NPC	LIN28B	lin-28	12.79	high	nSyb	29564	147.86	140.14	700.7	48.6597	1002.78	739.3	1.36518	23.64	21.66	33.9102
NPC	GRIA1	Ir93a	2.93	moderate	nSyb	v100837	147.031	140.969	704.844	48.9475	927.688	735.156	1.25722	13.0625	11.1562	88.6844
NPC	CDK5RAP3	CG30291	13.79	high	nSyb	v109639	146.453	141.547	707.734	49.1482	1326.34	732.266	1.80336	19	17	48.7424
NPC	TCEA2	TfIIS	10.89	moderate	nSyb	35429	146.435	141.565	707.823	49.1543	701.887	732.177	0.946714	23.0323	21.2903	36.7065
NPC	TAF8	Taf8	13.8	high	nSyb	v108643	143.083	144.917	724.583	50.3183	1028.04	715.417	1.42559	18.1354	16.1771	47.8025
NPC	HOXB2	pb	9.83	high	nSyb	50664	141.761	146.239	731.196	50.7775	838.609	708.804	1.19902	25.6522	24.587	30.5539
NPC	ZNF503	noc	12.8	high	nSyb	29370	141.447	146.553	732.766	50.8865	962.202	707.234	1.35125	22.617	20.8936	37.5923
NPC	TCEA2	CG8117	7.83	moderate	nSyb	v108367	140.976	147.024	735.119	51.0499	812.659	704.881	1.1186	21.5476	19.8889	41.1988
NPC	GRIA1	Ir75a	2.93	moderate	nSyb	v104136	140.953	147.047	735.234	51.0579	857.688	704.766	1.20729	21.5312	19.5938	42.4536
NPC	SNF8	lsn	13.8	high	nSyb	v110350	139.781	148.219	741.094	51.4648	847.609	698.906	1.19154	23.6562	21.8125	37.152
NPC	SNF8	lsn	15.8	high	nSyb	43165	139.339	148.661	743.304	51.6183	1087.46	696.696	1.52115	26.8393	25.7679	29.3534
NPC	Control				nSyb	v60100	138.808	149.137	745.683	51.7836	1028.65	694.038	1.46296	20.1924	18.4281	42.7717
NPC	SPSB2	gus	3.92	moderate	nSyb	66321	137.667	150.333	751.667	52.1991	896.528	688.333	1.309	21.1944	20.2778	38.6375
NPC	RBX1	Roc1a	14.75	high	nSyb	v106315	137.578	150.422	752.109	52.2298	678.266	687.891	1.00356	29.0156	27.2656	29.7274
NPC	GRIA1	Ir60a	1.83	moderate	nSyb	v105895	137	150.576	752.879	52.2832	985.606	685	1.41816	23.1212	21.7121	39.7212
NPC	TAF8	Taf8	13.8	high	nSyb	57267	136.436	151.564	757.819	52.6263	926.734	682.181	1.33117	26.766	24.9362	32.2318
NPC	RPL28	RpL28	15.8	high	nSyb	36076	135.019	152.981	764.907	53.1186	1072.06	675.093	1.5274	24.8148	23.8704	33.7305
NPC	LEMD2	MAN1	8.99	moderate	nSyb	v108906	131.733	156.267	781.333	54.2593	1000	658.667	1.42448	24.3833	22.7167	44.1647
NPC	HOXB5	Scr	8.8	high	nSyb	50662	130.54	157.46	787.3	54.6736	577.58	652.7	0.884975	31.18	30.44	28.7731
NPC	SNF8	lsn	15.8	high	nSyb	38289	130	158	790	54.8611	915.5	650	1.32472	18.5	17.25	168.428
NPC	ZWILCH	Zwilch	4.9	high	nSyb	55223	128.896	159.104	795.521	55.2445	827.052	644.479	1.25485	22.7292	21.1354	39.2857
NPC	CCND3	CycD	9.75	moderate	nSyb	v105361	127.896	160.104	800.521	55.5917	811.229	639.479	1.22958	19.5208	17.7396	48.6823
NPC	CLP1	cbc	15.8	high	nSyb	77426	126.581	161.419	807.097	56.0484	818.419	632.903	1.29869	19.6613	18.8065	46.1547
NPC	FAM57B	CG17841	13.83	high	nSyb	34948	125.729	162.271	811.354	56.344	1076.75	628.646	1.65413	26.9583	26	33.4486
NPC	GRIA1	Ir7c	1.83	moderate	nSyb	v109485	125.633	162.367	811.833	56.3773	857.6	628.167	1.36427	19.9667	18.1667	45.2487
NPC	TCF12	da	11.79	high	nSyb	26319	125.217	162.783	813.917	56.522	801.067	626.083	1.24024	28.1167	26.35	32.6799
NPC	CHADL	CG18095	2.84	moderate	nSyb	38521	122.844	165.156	825.781	57.3459	507.156	614.219	0.817042	22.6875	20.9062	40.6548
NPC	TCEA2	CG8117	7.83	moderate	nSyb	77385	122.66	165.34	826.702	57.4099	530.468	613.298	0.857163	32.883	31.1064	26.6995
NPC	CHADL	CG18095	2.84	moderate	nSyb	v107635	122.266	165.734	828.672	57.5467	688.5	611.328	1.11709	17.9531	16.0469	55.831
NPC	IP6K1	CG10082	13.74	high	nSyb	35336	121.009	166.991	834.956	57.9831	729.061	605.044	1.18711	23.1491	22.2193	40.079
NPC	PNPO	CG15343	4.9	moderate	nSyb	v101184	114.219	173.781	868.906	60.3407	644.047	571.094	1.09917	23.5469	21.8438	46.7829
NPC	BRSK1	sff	14.82	high	nSyb	55897	111.567	176.433	882.167	61.2616	711.2	557.833	1.23658	28.3333	27.7333	34.5527
NPC	LIN28B	lin-28	12.79	high	nSyb	50679	109.638	178.362	891.809	61.9311	770.234	548.191	1.31133	21.9149	20.2447	47.1699
NPC	KLF7	luna	7.88	high	nSyb	v102196	106.885	181.115	905.573	62.887	472.427	534.427	0.826995	17.875	16.5625	60.9364
NPC	ATP5G1	ATPsynC	11.83	moderate	nSyb	57705	104.174	183.826	919.13	63.8285	552.217	520.87	1.03325	24.9783	24.1087	39.0413
NPC	PIGQ	PIG-Q	7.8	high	nSyb	67955	98.1333	189.867	949.333	65.9259	470.15	490.667	0.941213	27.7833	26.2667	37.3026
NPC	GNB3	Gbeta13F	11.82	moderate	nSyb	35041	78.75	209.25	1046.25	72.6562	792.625	393.75	1.91214	32.375	31.625	34.6877
NPC	SKIV2L	tst	14.77	high	nSyb	55647	28.8235	259.176	1295.88	89.9918	242.265	144.118	1.80428	15.1765	14.7941	95.7515
