## Supplementary material for "Variant-to-gene-mapping followed by cross-species genetic screening identifies GPI-anchor biosynthesis as novel regulator of sleep": Table S3

### Sheet: table-s3-v1
Cross (Gal4x67955)	Wake Bins Mean	Sleep Bins Mean	Sleep Mins Mean	Sleep Percent Mean	Total Activity Mean	Wake (mins) Mean	Waking Activity Mean	Wake Bouts Mean	Sleep Bouts Mean	ABL Mean
R13F02-(MBn)	140.267	147.733	738.667	51.2963	797.15	701.333	1.13028	31.6833	30.4667	25.5109
w1118-6899	135.312	152.688	763.438	53.0165	950.062	676.562	1.35875	25.2812	23.9688	33.2237
Alp4-(Ring)	135.013	152.987	764.936	53.1205	715.038	675.064	1.03768	22.4744	21.2436	38.1809
R15F02-(R1/R3/R4d)	133.281	154.719	773.594	53.7218	833.328	666.406	1.25091	23.0938	21.9688	36.3546
R15E05-(OL)	129.883	158.117	790.583	54.9016	723.317	649.417	1.10042	26.2333	25.1333	32.4614
Control	129.29	158.71	793.548	55.1075	670.226	646.452	1.02506	21.5806	20.3548	40.434
R18E06-(saddle)	127.354	160.646	803.232	55.78	663.159	636.768	1.0452	25.5	24.2805	34.3298
67955-w1118	126.219	161.781	808.906	56.174	752.812	631.094	1.20114	22.7656	21.8281	38.4019
R83H12-(CB)	123.258	164.742	823.711	57.2021	781.922	616.289	1.24583	22.3672	21.3047	40.8077
c929	122.141	165.859	829.297	57.5901	699.312	610.703	1.14	25.2344	23.9062	36.4012
R70E03-(AL)	118.703	169.297	846.484	58.7836	780.328	593.516	1.3258	26.6406	25.5625	33.5486
R69F08-(EB)	118.516	169.484	847.422	58.8487	720.039	592.578	1.19757	24.6641	23.5469	37.2789
R65A06-(FSB)	116.761	171.239	856.196	59.458	621.054	583.804	1.05915	23.1304	22.1196	40.0458
dpp	115.257	172.743	863.714	59.9802	588.857	576.286	1.04665	21.2714	20	47.4571
PDF	112.656	175.344	876.719	60.8832	592.146	563.281	1.04228	25.5833	24.6354	36.9298
R23A07-(VNC)	104.719	183.281	916.406	63.6393	689.573	523.594	1.27999	28.7396	27.8021	36.0349
5-HTR1B	100.482	187.518	937.589	65.1104	575.071	502.411	1.12066	25.4286	24.4107	38.769
R53B06-(PNs)	94.871	193.129	965.645	67.0587	535.855	474.355	1.13055	24.8065	23.9839	40.9151
Cha	90.9219	197.078	985.391	68.4299	468.5	454.609	1.02185	14.6406	13.4062	87.1253
nSyb	71.9688	216.031	1080.16	75.0109	271.288	359.844	0.755043	22.7437	22.0063	51.892
