## Supplementary material for "Variant-to-gene-mapping followed by cross-species genetic screening identifies GPI-anchor biosynthesis as novel regulator of sleep": Table S4

Cross (nsyb x RNAi)	Wake Bins Mean	Sleep Bins Mean	Sleep Mins Mean	Sleep Percent Mean	Total Activity Mean	Wake (mins) Mean	Waking Activity Mean	Wake Bouts Mean	Sleep Bouts Mean	ABL Mean
nsyb-PIG-V	198.0833333	89.91666667	449.5833333	31.22106481	1313.683333	990.4166667	1.334864444	21.9	20.65	30.34219652
nsyb-PIG-H	190	98	490	34.02777778	1677.9375	950	1.741885393	29.1875	27.75	17.64932675
nsyb-PIG-A	177.703125	110.296875	551.484375	38.29752604	1432.71875	888.515625	1.60342985	21.9375	20.734375	27.92497767
nsyb-PIG-B	169.8035714	118.1964286	590.9821429	41.04042659	1219.107143	849.0178571	1.441754612	21.60714286	20.375	31.14441127
nsyb-PIG-T	169.3020833	118.6979167	593.4895833	41.2145544	1086.104167	846.5104167	1.282472172	17.76041667	16.63541667	38.42159182
nsyb-PIG-V	168.5128205	119.4871795	597.4358974	41.48860399	865.1923077	842.5641026	1.041653658	21.02564103	19.88461538	34.67328038
nsyb-PIG-T	167.3125	120.6875	603.4375	41.90538194	1152.15625	836.5625	1.366466941	22.15625	21.03125	28.60330706
nsyb-PIG-O	167.1785714	120.8214286	604.1071429	41.95188492	1643.75	835.8928571	1.962455549	24.57142857	23.71428571	27.10815794
Control (Luc)	165.3134921	122.6865079	613.4325397	42.59948192	1187.420635	826.5674603	1.415676141	19.93253968	18.84126984	35.52669313
nsyb-PIG-A	163.203125	124.796875	623.984375	43.33224826	1206.703125	816.015625	1.461184331	23.546875	22.40625	29.33425316
nsyb-PIG-H	161.8444444	126.1555556	630.7777778	43.80401235	977.5	809.2222222	1.184750806	20.33333333	19.18888889	34.91869847
nsyb-PIG-N	151.7666667	136.2333333	681.1666667	47.30324074	1177.133333	758.8333333	1.494611977	18.26666667	17.13333333	43.53334767
nsyb-PGAP1	151.71875	136.28125	681.40625	47.31987847	1005.742188	758.59375	1.308232603	22.3671875	21.2578125	35.06887403
nsyb-PIG-Wb2	150.2738095	137.7261905	688.6309524	47.82159392	941.8571429	751.3690476	1.221428363	20.04761905	18.88095238	39.03556316
nsyb-PIG-C	149.7391304	138.2608696	691.3043478	48.00724638	926.9130435	748.6956522	1.224097891	21.85869565	20.76086957	34.08320174
nsyb-PIG-B	146.5625	141.4375	707.1875	49.11024306	1017.28125	732.8125	1.37488513	23.07291667	21.76041667	33.22958564
nsyb-GAA1	137.4672131	150.5327869	752.6639344	52.26832878	716.0901639	687.3360656	1.036069907	21.47540984	20.50819672	39.66120427
nsyb-PGAP2	134.4237288	153.5762712	767.8813559	53.32509416	785.8050847	672.1186441	1.154517091	21.86440678	20.73728814	39.78525124
nsyb-PIG-L	133.5	154.5	772.5	53.64583333	804.1153846	667.5	1.216036298	22.73076923	22.19230769	37.43010482
nsyb-PIG-Wb	133.375	154.625	773.125	53.68923611	759.6666667	666.875	1.138478592	20.35416667	19.23958333	42.38465515
nsyb-PIG-C	123.4	164.6	823	57.15277778	821.5666667	617	1.32748687	19.86666667	18.76666667	45.87260528
nsyb-PIG-G	119.078125	168.921875	844.609375	58.65342882	748.21875	595.390625	1.233725728	24.203125	23.1875	38.57013326
nsyb-PIG-M	114.7407407	173.2592593	866.2962963	60.15946502	873.2222222	573.7037037	1.563604448	23.22222222	22.38888889	41.97633845
nsyb-PIG-O	113.1086957	174.8913043	874.4565217	60.72614734	651.4456522	565.5434783	1.132612673	23.67391304	22.94565217	41.16445927
nsyb-PIG-L	112.0208333	175.9791667	879.8958333	61.10387731	634.8333333	560.1041667	1.150085604	22.88541667	22.08333333	42.7667033
nsyb-PIG-G	107.8229167	180.1770833	900.8854167	62.56148727	698.6041667	539.1145833	1.263435976	23.96875	22.98958333	42.37312864
nsyb-PIG-Q	106.3526316	181.6473684	908.2368421	63.07200292	475.6105263	531.7631579	0.904225614	24.98947368	24.11052632	39.62500091
nsyb-PIG-Z	87.79166667	200.2083333	1001.041667	69.51678241	314.625	438.9583333	0.714445866	29.16666667	28.83333333	36.14356208
